# p53 and YAP/TAZ-TEAD activities determine metaplastic heterogeneity in pancreatic cancer

**DOI:** 10.64898/2025.12.11.693520

**Authors:** Cole P. Martin, Scott Bang, Joseph R. Gomes, William B. Sullivan, Yusha Liu, Matthew D. Smith, A. Cole Edwards, Channing J. Der, John P. Morris

## Abstract

**BACKGROUND and AIMS:** Pancreatic ductal adenocarcinoma (PDAC) initiation and progression is characterized by lineage plasticity across a continuum of metaplastic and malignant cell fates. This molecular heterogeneity influences disease progression and therapeutic response, yet the genetic and molecular interactions underlying cellular plasticity during PDAC progression remain poorly understood. Here we studied how p53, the most frequently inactivated tumor suppressor in PDAC, interacts with the YAP/TAZ-TEAD transcriptional effector arm of the Hippo pathway to determine cell fate and neoplastic heterogeneity in PDAC development.

**METHODS:** We characterized differentiation states in mouse PDAC and pre-malignant cells in response to p53 activation or inactivation, respectively, and upon genetic, pharmacological, and physiological modulation of YAP/TAZ-TEAD activity. Differentiation was analyzed *in vivo* in an orthotopic PDAC model permitting independent, inducible control of p53 and TEAD function. We analyzed the effect of p53 and YAP/TAZ-TEAD activity on cell fate in mouse and human PDAC and analyzed markers of clinically relevant molecular subtypes in human PDAC cell lines treated with small molecule TEAD inhibitors.

**RESULTS:** Re-engaging wildtype p53 function in Kras^Mut^ pancreatic cancer cells increases TEAD activity through accumulation of its co-activator TAZ. Remarkably, increased YAP/TAZ-TEAD activity broadly suppresses the expression of overlapping markers of gastric pit-like (GPL) differentiation and the classical PDAC subtype that are promoted by p53. Accordingly, p53 and YAP/TAZ-TEAD activity inversely correlate with GPL and classical differentiation during PDAC development and modulation of both pathways determines expression of GPL and classical markers *in vitro* and *in vivo*. GPL differentiation is acutely sensitive to YAP/TAZ-TEAD activity including oncogenic perturbations of the Hippo pathway, actin dynamics, cell-to-cell contact, and adaptative YAP/TAZ accumulation in response to Ras/MAPK pathway inhibition. Functional repression of gastric-classical differentiation by TEAD persists in human PDAC where potent TEAD inhibition increases expression of GPL and classical markers.

**CONCLUSIONS:** We find that p53 and YAP/TAZ-TEAD activities determine gastric plasticity during PDAC development highlighting the role that key cancer drivers and therapeutically targetable signaling pathways play in active maintenance of cellular identity during pancreatic cancer development.
