## Supplementary Table 1 for "p53 and YAP/TAZ-TEAD activities determine metaplastic heterogeneity in pancreatic cancer"

Cordenonsi2011	Wang2018	Pham2021
MSIGDB: CORDENONSI_YAP_CONSERVED_SIGNATURE - PMID:�22078877	Curated YAP/TAZ transcriptional target signature - PMID: 30380420	Cancer type�agnostic YAP/TAZ target gene expression signature - PMID: 33208393
AMOTL2	MYOF	ACTN1
ANKRD1	AMOTL2	ADM
GADD45B	LATS2	AJUBA
DUSP1	CTGF	AKAP2
CRIM1	CYR61	ALCAM
CTGF	ANKRD1	AMOTL2
FSTL1	ASAP1	ANKRD1
COL4A3	AXL	ANKRD13A
TNNT2	F3	ANLN
TGFB2	IGFBP3	ARHGAP29
DAB2	CRIM1	ARHGEF28
TSPAN3	FJX1	AVPI1
ITGB2	FOXF2	AXL
AGFG2	GADD45A	BCAR3
SCHIP1	CCDC80	BCL9L
GAS6	NT5E	C10orf54
SGK1	DOCK5	C15orf52
SLIT2	PTPN14	C8orf58
CYR61	ARHGEF17	CAV1
SERPINE1	NUAK2	CAV2
TNS1	TGFB2	CCDC80
BICC1	Rbms3	CCDC85B
LHFP		CCND1
GLS		CD55
ASAP1		CDA
FSCN1		CDC42EP1
DLC1		CDR2
NDRG1		COL12A1
THBS1		COTL1
PHGDH		CPA4
CDKN2C		CRIM1
FLNA		CTGF
HEXB		CTNNAL1
PMP22		CTSC
PDLIM2		CYR61
DDAH1		CYTH3
FGF2		DIAPH3
MDFIC		DKK1
HMMR		DUSP1
STMN1		DUSP14
AXL		DUSP7
GGH		EDN1
DUT		EFEMP1
EMP2		EGFR
ITGB5		EHD1
CENPF		EMP1
BIRC5		EPB41L2
SH2D4A		EPHA2
ECT2		ERCC1
TK1		ETS1
SHCBP1		EVA1A
TOP2A		F3
CDC20		FADS3
TGM2		FAM46B
ETV5		FLII
		FOSL1
		FSIP1
		FSTL3
		FZD4
		GADD45A
		GADD45B
		GAS6
		GPR39
		HBEGF
		HYI
		IFFO2
		IGFBP3
		INPP4B
		IRAK1
		IRS1
		ITGA6
		JUN
		KIFC3
		KLC3
		LATS2
		LCAT
		LEPREL1
		LIMA1
		LOC100996846
		LOC101060399
		LOC102723893
		LOC102724049
		LYPD1
		MAFF
		MAFK
		MAP2K3
		MAP3K14
		MAPKAPK3
		MB21D2
		MET
		MGLL
		MICB
		MITF
		MPRIP
		MT2A
		MYH9
		MYOF
		NABP1
		NEDD4
		NT5E
		NXN
		OPHN1
		PALM2-AKAP2
		PDLIM2
		PHLDA2
		PHLDB2
		PIEZO1
		PLK2
		PLK3
		PPP1R15A
		PRKAG2
		PTRF
		PVR
		PXDC1
		RBMS2
		RND3
		ROR1
		SAMD4A
		SBDS
		SEMA3C
		SEMA7A
		SERPINE1
		SGMS2
		SMURF2
		SSR3
		STARD13
		STOM
		TAF13
		TAGLN
		TAP2
		TBC1D23
		TFPI2
		TGFB2
		TGM2
		THBS1
		TNFRSF12A
		TRNP1
		TSC22D2
		TXNDC5
		UBASH3B
		UGCG
		UPP1
		WWC2
		ZAK
		ZNHIT6
