## Supplementary Table 2 for "p53 and YAP/TAZ-TEAD activities determine metaplastic heterogeneity in pancreatic cancer"

Metaplastic Pit-like Cells	Classical PDAC Subtype	SPDEF Program	Premalignant Gastric Program	Gastric Mature Pit Cells	GIP_Signature	GastricUpByshYapTaz
Schlesinger 2020: Published genes with overlapping differential expression in metaplastic pancreatic gastric Pit-like cells and Stomach pit cells. (PMCID: PMC7481797, PMID: 32908137)	Moffitt 2015: PDAC_Classical_Signature (PMCID: PMC4912058, PMID: 26343385)	Tonelli 2024: Mucin production program driven by SPDEF in the pancreas. (PMID: 38262672, PMCID: PMC11088527)	Burdziak 2023: DEGs of scRNA in gastric cell cluster. (PMID: 37167403, PMCID: PMC10316746)	Busslinger 2021: Genes with Log2FC>1, pAdj<0.05 expressed in murine Gastric Pit cells. (PMID: 33691112)	Sans 2023: Gastric cell-like identity in IPMN. PMID: 37285225 PMCID: PMC10880589	This Study: Martin 2026. Overlap between: 1. Genes upregulated by shYAP or shTAZ by RNA-seq fold change > 1.5, FDR<0.05 in p53 on KPsh1 cells and 2. Gastric Pit-like cell signature (Schlesinger 2020).
Tff1	AGR2	Spdef	Muc1	Gkn1	PSCA	Slc12a2
Gkn1	AGR3	Muc5ac	Muc6	Gsdma2	TFF1	Gkn1
Gkn2	ANXA10	Ern2	Gkn3	2210407C18Rik	NKX6-2	Gkn2
Phgr1	PRR15L	Agr2	Muc5ac	Gkn2	MUCL3	Phgr1
2210407C18Rik	BTNL8		Tff2	Dpcr1	CA2	Gsta1
Gsta1	CDH17		Tff1	Sptssb	S100P	Gsta4
Gsta4	CEACAM6		Agr2	Aldh3a1	CAPN8	Lgals4
Lgals4	CLRN3			Lypd8	PLA2G10	Sptssb
Sptssb	CTSE			Tff1	CLTB	Lgals2
Lgals2	CYP3A7			Muc5ac	GKN1	Anxa10
Ctse	FAM3D			Krt19	ANXA10	Agr2
Car2	KRT20			Lgals2	CTSE	Muc5ac
Tspan8	LGALS4			Mal	TSPAN8	Bace2
Spink4	LYZ			Ptgr1	SULT1C2	Ociad2
Anxa10	MYO1A			Nqo1	AGR2	Gpx2
Agr2	PLA2G10			S100a6	NQO1	Sult1c2
2200002D01Rik	REG4			Fhl1	CLDN18	Tspan1
Vsig2	SPINK4			Mogat1	SPINK1	Ckmt1
Muc5ac	ST6GALNAC1			Klf4	GSTP1	Smim6
Foxq1	TFF1			Mgst3	CYSTM1	Galnt7
Muc1	TFF2			Me1	VSIG2	Rbp2
Bace2	TFF3			Slc5a5	LGALS3	Gm3336
Lypd8	TSPAN8			Adh7	ABHD2	Mal
Ociad2	VSIG2			Krt8	AKR1B10	Sprr2a3
Gcnt3				Anxa3	LGALS4	Pllp
Cldn18				Gm3336	VILL	Vsig1
Gpx2				Cyp2c65	REG4	Tm4sf5
Sult1c2				Ugdh	CYP2S1	Oit1
Tspan1				Rep15	MLPH	Degs2
Ckmt1				Syt8	TSPAN1	S100a14
Smim6				Rfk	MGST3	Car9
Cwh43				Sult1b1	SH3BGRL3	Ugt2b34
Galnt7				Tmsb10	VSIG1	Tmprss2
AA467197				Papss2	TST	Cyp3a13
Rbp2				Tagln2	ALDH2	Cyp2c65
Gm3336				Lgals4	KRT19	Slc44a4
Mgst2				Ifi27l2b	HPGD	Oasl1
Mal				Mgst2	SERF2	Fam3b
Sdcbp2				Gsta3	FA2H	Sult1d1
Sprr2a3				Sult1d1	LFNG	Fbp2
Slc26a2				Capn9	PLLP	Fam83e
Gmds				Lgals9	FABP5	Myo1a
Ces2g				Fam3b	TMEM54	Elf3
Pllp				Sytl2	LAMB3	Serinc2
Mal2				Esd	S100A6	Gsta3
Vsig1				Sectm1b	GSN	Cbr3
Golm1				Plac8	ATP2A3	Mcpt2
Dpcr1				Sgk1	EZR	Pglyrp1
Tm4sf5				Gsn	CRIP1	Dmbt1
Oit1				Id1	BCAS1	Onecut2
Degs2				Ckmt1	CD63	Gjb1
Tmem54				Ahnak	FXYD3	Clca1
S100a14				Oasl1	GKN2	Ifi27l2b
Car9				Cbr1	SGSM3	Lrrc26
Il18				Sdcbp2	CLIC1	Paqr5
Ugt2b34				Tesc	MISP	Tmem45b
Syt8				Il33	ATP5IF1	Arl14
Tmprss2				Hsd17b11	ALDH3A1	Rgs17
Cyp3a13				Cotl1	PRDX1	Vil1
Cyp2c65				2310042E22Rik	COX6B1	Gpa33
Slc44a4				Pla2g10	PLAC8	Eps8l3
Oasl1				Pgd	LPCAT4	Ms4a8a
Fam3b				Mllt3	GMDS	Slc9a4
Sult1d1				Tpm1	TMSB10	Cldn2
Fbp2				Bcas1	PFN1	Akr1b7
Mlph				Gipc2	VAMP8	Smim22
Sult1b1				Igsf9	TAGLN2	Prom1
Gale				Anxa10	FOXQ1	Homer2
Fam83e				Hs3st3b1	TRNP1	Serpinb1a
Myo1a				Chpt1	OSBPL7	Krtcap3
Tmem30b				Tmsb4x	ANG	Tmc4
Me1				Far1	EPS8L3
Tnfrsf21				Lmo4	CAPG
Papss2				Dsc2	LINC01133
Elf3				Cbr3	TESC
Serinc2				AA467197	DSP
Rab25				Abcd3	RPL36AL
Psca				Hmgcs1	SDC1
Ptgr1				Ces2g	KLF4
Perp				Aldh1a1	NR2F6
Tspan15				Mboat1	REP15
Gsta3				Il18	CYP3A5
Gss				G6pdx	ARPC1A
Abcc3					MGST2
Rab27b					KLF2
Dsp					SLC44A2
Lsr					ASAP2
Cdh1					RETSAT
Slc12a2					RPS24
Gsr					HSPB1
Pgd					TSPO
Sprr1a					CHCHD2
Cdc42ep5					IER3
Acox1					SLC39A11
Cbr3					TFCP2L1
Msmo1					GALNT6
Hmgcs1					PPDPF
Lmo7					GALE
Prap1					CBR1
Mcpt2					CD151
Pglyrp1					TMPRSS4
Gkn3					CAPN9
Ly6d					PLP2
Dmbt1					TIMP1
Areg					AP1M2
Onecut2					CDC42EP5
Mcpt1					ETNK1
Gjb1					S100A11
Krt20					ABLIM1
Clca1					PHLDA2
Ifi27l2b					CMBL
Smpd3					RPL35
Lrrc26					SERPINB5
Duoxa2					SLC9A1
Muc3					NDUFS6
Paqr5					EFHD2
Tmprss4					SH3BGRL2
Tmem45b					VASP
Duox2					CYP2C18
Arl14					DNM2
Rgs17					LMO7
Hgfac					ABCC3
Vil1					FLNB
Gpa33					PAQR8
Tc2n					CYP51A1
Eps8l3					PTPRF
Ms4a8a					DBI
Cidea					TUBB
Slc9a4					GAPDH
Smim24					HSP90B1
Krt7					TPM4
Parm1					PLXNB2
Wfdc2					TACSTD2
Sdc1					BHLHE40
Sfn					ITGB1
Pigr					TPM1
Cldn2					ID1
Lad1
Akr1b7
Akr1b8
Cblc
Smim22
Prom1
Gprc5a
Plpp2
Wars
Homer2
Stard10
Serpinb1a
Kcnn4
Fdps
Gfpt1
Sftpd
Krtcap3
Crb3
Tmem238
Idh1
Flnb
Klf5
Tmc4
Ccdc71l
Abhd2
