## Supplementary Table 3 for "p53 and YAP/TAZ-TEAD activities determine metaplastic heterogeneity in pancreatic cancer"

Acute SPEM	Chronic SPEM	Parietal	Foveolar Pit	Prolif Isthmus	Neck Isthmus	Chief	Immature Foveolar Pit	Neck Chief Int	Delta	EC
Bockerstett et al 2020 (PMID: 31481545) and Ma et al 2022 (PMID: 34695382)	Bockerstett et al 2020 (PMID: 31481545) and Ma et al 2022 (PMID: 34695382)	Bockerstett et al 2020 (PMID: 31481545) and Ma et al 2022 (PMID: 34695382)	Bockerstett et al 2020 (PMID: 31481545) and Ma et al 2022 (PMID: 34695382)	Bockerstett et al 2020 (PMID: 31481545) and Ma et al 2022 (PMID: 34695382)	Bockerstett et al 2020 (PMID: 31481545) and Ma et al 2022 (PMID: 34695382)	Bockerstett et al 2020 (PMID: 31481545) and Ma et al 2022 (PMID: 34695382)	Bockerstett et al 2020 (PMID: 31481545) and Ma et al 2022 (PMID: 34695382)	Bockerstett et al 2020 (PMID: 31481545) and Ma et al 2022 (PMID: 34695382)	Bockerstett et al 2020 (PMID: 31481545) and Ma et al 2022 (PMID: 34695382)	Bockerstett et al 2020 (PMID: 31481545) and Ma et al 2022 (PMID: 34695382)
Mt2	Cd74	Atp4a	2210407C18Rik	Ube2c	Pga5	Gif	AA467197	Muc6	Pcsk1n	Chga
Muc6	Muc6	Atp4b	Gm3776	Hmgb2	Muc6	Nupr1	Pla2g4c	A4gnt	Pcsk2	Cel
Crip1	H2-K1	1810010D01Rik	Sptssb	Birc5	Tstd1	Try4	Sprr2a1	Pga5	Ceacam10	Vtn
Tmsb10	Pga5	Apoa1	Dpcr1	Hist1h2ap	Emp1	Furin	Sprr2a3	Cpn1	Iapp	Chgb
S100a11	H2-Ab1	Fabp3	Muc5ac	Pclaf	Cfi	Tmed6	Me1	Cfi	Scgn	Hspb1
Gpx2	Pigr	Ckb	Lgals2	Stmn1	Oit1	Pnliprp2	Fhl2	Gkn3	Hhex	Slc18a2
Gstm1	H2-Aa	Clic6	S100a6	Cks2	2210404E10Rik	Try10	Fbln1	Ppic	Neurod1	Hdc
Krt19	H2-Eb1	Tnni3	Lypd8	Cenpa	Creb3l4	Gm12888	Egln3	Pbx1	Scg2	Gc
Snrpg	AW112010	Hamp2	Gsta1	H2afx	Cpn1		Gpx2	Cyr61	Nefm	Scg5
Cxcl17	S100a11	Oxct1	Nqo1	Top2a	Fam3c		Il33	Agr2	Serping1	Cplx2
Klf5	Psmb8	Ldhb	Mgst3	Ccna2	Agr2		Gsdma2	Tstd1	Camk2b	Ptf1a
Gsta4	Psmb9	Slc4a2	Aldh3a1	Pttg1	Erlin1		Gsdmc2	Gif	Baiap3	Reg1
Lgals9	H2-DMa	Ifi27	Krt19	Cdk1	Asph		Areg	Sox9	Gm30648	Resp18
Agr2	Ly6e	Lpl	Ptgr1	Ccdc34	A4gnt		Mogat1	Gfpt1	Igfbp7	Lhfpl5
Fgfbp1	H2-DMb2	Mfsd4a	Gsta4	Smc4	Tnfrsf21		Spink4	Pnliprp2	Scg3	Rab3c
Sox4	Ly6a	Pdlim4	Gsdma2	Ccnb2	Ppic		Lgals4	Zfp36l1	Resp18	Nov
Xist	Agr2	Aco2	Crip1	Mki67	Bex4		S100a6	Zfp36	Cryba2	Peg3
Oit1	H2-T23	Slc26a9	Gsto1	Cdc20	Klf5		Prr13		1500009L16Rik	Plvap
Set	Cxcl17	Acadsb	Tmsb10	Tk1	Bace2		Cldnd1		Scg5	Kcnk16
Lgals3bp	H2-Q7	Igfbp2	Klf4	Cks1b	Rbp1		Ethe1		Tm4sf4	Kcnmb2
Id2	Gfpt1	Slc16a7	Slc5a5	Nusap1	Zfp36l2		Sfn		Peg3	Cpe
Gsto1	Tapbp	Kcne2	Tagln2	Cdca8	Golm1		Tmsb10		Chgb	Pappa2
Gm8186	Psme1	Fa2h	Ugdh	Cdca3	Pdia3		Rfk		Sst	Rbpjl
Dmbt1	H2-Q4	Kcnj16	Tff2	Smc2	Gfpt1		Gsr		Map1b	P2rx1
Hmgb2	H2-DMb1	Aldh1a1	Plac8	Rrm2	Creb3l1		2210404E10Rik		Chga	Car4
Wfdc2	Iigp1	Cox7a1	Prr13	Cenpf	Fgfbp1		Tmem54		Cpe	Insrr
Slc12a2	Wfdc2	Vegfb	2200002D01Rik	Ccnb1	Sox9		Sh3bgrl3		Abcc8	Pkib
Aprt	Slc12a2	Kcnq1	Mal	Spc24	Rflnb		Agpat2		Mboat4	Snap25
H2afy	Klf5	Apoa4	Foxq1	Pbk	Cd9		Cxadr		Fam183b	Gm1673
Ckmt1	Wars	Esrrg	Vsig1	Tuba1b	Gstm1		Krt19		Bambi	Kirrel2
Ly6e	Cym	Slc12a7	Esd	Tyms	Lrpap1		Rab25		St18	Lhx5
Sox9	Stat1	Tmprss9	Mogat1	Tubb5	Hmgn1		Lypd8		Rbp4	Tm4sf4
Foxq1	Foxq1	Cd36	Cd59a	Tmpo	Cxcl17		Dpcr1		Celf3	Pnmal2
Fdps	Bpifb1	Cdkn2b	Lgals4	Lsm5	Spdef		Klf4		Insm1	Insm1
Ptgr1	Krt19	Plet1	Cotl1	Ran	Muc1		Clic1		Cplx2	Celf3
Ncl	Ubd	Glod5	Tst	Lsm2	Mt2		Gsn		Bex1	Prune2
Ptp4a2	Igtp	Tns1	Il33	Kpna2	Cxadr		S100a11		Tuba1a	Nbl1
Gfpt1	Zfp36l2	Kank1	Pla2g10	Hmgb1	Wfdc2		Vsig1		Gm11837	Riiad1
Hnrnph1	H2-Q6	Ndrg2	Sult1d1	Ube2s	Rbp2		Gm26532		Kcnk16	Lrp11
Prrc2c	Gpx2	Ogdh	Clic1	Dek	Tff2		2210407C18Rik		Smarca1	Stmn3
2200002D01Rik	Tap1	mt-Nd3	Far1	Nucks1			Arl14		Ptprn	St18
Golm1	Plac8	Bckdha	Tesc	Selenoh			Crip1		Lrp11	Atp6v0e2
Iqgap2	A4gnt	Prss23	Mgst2	Tubb4b			Ctse		Ramp1	Slc39a5
Psme1	Golm1	Pcp4l1	S100a11	Nap1l1			Gm3839		Cldn7	Gnao1
Id1	Cfi	Cobl	Sult1b1	Jpt1			Lgals2		Pnmal2	Nrp1
Cd2ap	2210404E10Rik	Sdha	Gm3336	Snrpd1			Klf6		Gm1673	Slc29a4
Id3	Oit1	Serinc3	Adh7	Hmgn2			Gsto1		Trim35	Prkcb
Bpifb1	Sprr2a3	Rap1gap2	Smim6	H2afv			Mgst3		Aplp1	Col8a1
Fermt1	Irgm1	Gga2	Il18	Ranbp1			Ube2c		Acot7	Nfasc
S100a6	Ern2	Slc25a4	Cbr1	Gsta3					Map2	Ncam1
Nfib	Tap2	Dst	Phgr1	Anp32b					Klhdc8b	Camk1d
Ldhb	Bst2	Cs	Mllt3	Ubald2					Bex2	Actl6b
Mgst1	Psmb10	Prkcz	Gsta2	Arl6ip1					Meg3	Neurl1a
Ctse	Lgals3bp	Kcnj15	Anxa3	Snrpg					Nr4a1	Nkx6-2
Ccnl1		Prnp	Rep15	Plp2					Hmgn3	Cckbr
Sfpq		Eno1b	Gsr	Erh					Pianp	Cldn7
Gkn3		Ahcyl2	Smim24	Tff2					Ghrl	Hap1
Bst2		Gpt2	Rbp2	Gstm1					Isl1	Gm11837
Asph		Tmem50b	Lmo4	H1f0					Gch1	Fam183b
Zfp36l2		Adipor2	Sectm1b	Mt2					Tmem27	Map1b
Marcks		Sgms2	Rnf186	Bub3					Car8	Ddc
Lsm5		Acadvl	Arpc2	Impdh2					Lrpprc	Acot7
Hspa1b		Trim50	1810037I17Rik	Snrpf					Dusp1	Tuba1a
Ppp1r14b		Filip1l	Ckmt1	Ywhah					Mageh1	Pipox
Msmo1		Acsl1	Ctse	Alad					Egr1	Slc38a3
Cyr61		Ifi27l2b	Sult1c2	Tuba1c					Fos	Bex1
Cebpb		Ermp1	Car2	Snrpe					AC149090.1	Marcksl1
Ctnna1		Tmem161b	Tkt	Srsf3					Marcksl1	Kcnk3
Dnajc10		Sod1	Neat1	Nfe2l2					Fosb	Cbarp
Emb		Slc7a8		Gsr					Pam	Bex2
Clic6		Gabarapl1		Rflnb					Tmem181a	Fam84a
Tstd1		Sfxn3		Hnrnpab					Cdkn1a	Aplp1
Rflnb		Dlst		Sult1c2					Bex3	Pnliprp1
		Pbxip1		Hmgn1					Lysmd2	Pianp
		Rab5b		Pa2g4					Selenom	Gstm6
		Mccc1		Srsf2					Krt7	Krt7
		Got2		Hnrnpf					Arl4a	Gamt
		Slc35g1		Banf1					C1qtnf4	Pam
		Cdkn1a		Gclm					Hmgn2	Slc41a1
		Lgals1		Clic1					Atf3	Selenom
		Ctse		Muc5ac					Cirbp	Upp1
		Sgk1		Tkt					Zbtb20	C1qtnf4
		Tmx2		Esd					Zfp36	Cbfa2t3
		9-Sep		Gsta4					Pim3	Bex3
		Ndufs1		Nutf2					Emb	Alcam
		Enpp5		Tmsb10					Maff	Tpst1
				Lgals2					Cxxc5	Pfn2
				Mgst3					Itm2c	Anpep
									Gm10282	Eva1b
									Isg20	Hmgn2
									Prnp	Rbp4
									Camk2n1	Nupr1
									Dynlt1b	Wdr6
									Tspan7	Lysmd2
									Vamp2	Tmem181a
									Maged1	Cirbp
									Nr4a2	Fam216a
									Mcrip1	Nenf
									Gadd45g	Tspan7
									Ddx50	Trp53i11
									5330417C22Rik	Hdac11
									Card19	Hmgn1
									Fam120aos	Syt7
									Tmem176b	Mettl26
									Rtn4	Vamp2
									Fhl2	Fam20c
									Glud1	Ghrl
										Urah
										Atp6v1b2
										Socs3
										Hmgn3
										Nbdy
										Btg1
										1810043G02Rik
										Snrpn
										Ttr
										Tmem107
										Rap1gap2
										5330417C22Rik
										Tmem176b
										Sel1l
										Cacnb3
										Qdpr
										Fam174a
										Cpn1
										Prkacb
										Dnajc12
										Eif1b
										Pik3r1
										Ttc3
										Camk2n1
										Hnf1aos1
										Tspan3
										Gyg
										Lefty1
										AC149090.1
										Fhl2
										Smim1
										Ahcy
										Ubqln2
										Card19
										Arl4a
										Bex4
										Gm10282
										Ece1
										Fryl
										Rph3al
										Ldlr
										Rab3a
										Mcrip1
										Zbtb20
										Cdkn1a
										Itm2c
										Ptp4a3
										Maged1
										Nr4a1
										Arl3
										Morn2
										Gnptg
										Dynlt1b
										Acly
										8-Mar
										Pkig
										Ifitm3
										Fam120aos
										Amfr
										Gstm7
										Tapbp
										Tmem176a
										Prrc2b
										Desi1
										Hnrnph3
