## Supplementary Table 4 for "p53 and YAP/TAZ-TEAD activities determine metaplastic heterogeneity in pancreatic cancer"

shRNA Name	Sequence
shRenilla	TAGATAAGCATTATAATTCCT
shYap1#1 (711)	TTAAGAAGTATCTTTGACCAGA
shYap1#2 (1582)	TCTTTATCTAGCTTGGTGGCAG
shWwtr1#1 (577)	TTAAGGAAGTATCTCTGGCCAG
shWwtr1#2 (1009)	TTGGTGACAGATCTCATATCTG
shCdkn1a/p21	TTTAAGTTTGGAGACTGGGAG
