## Supplementary Table 5 for "p53 and YAP/TAZ-TEAD activities determine metaplastic heterogeneity in pancreatic cancer"

sgRNA Name	Sequence
Chr8-sgRNA-F	CACCgACATTTCTTTCCCCACTGG
Chr8-sgRNA-R	AAACCCAGTGGGGAAAGAAATGTC
Wwtr1-sgRNA1-F	CACCgGGATTGGCGCGAGTGCGAGC
Wwtr1-sgRNA1-R	AAACGCTCGCACTCGCGCCAATCCC
Wwtr1-sgRNA#2-F	CACCgATTCGGCTGGGACACTGCCA
Wwtr1-sgRNA#2-R	AAACTGGCAGTGTCCCAGCCGAATC
Yap1-sgRNA#1-F	CACCgCGCGGACGTGCACGACCTGG
Yap1-sgRNA#1-R	AAACCCAGGTCGTGCACGTCCGCGC
Yap1-sgRNA#2-F	CACCgAGGGCCAGAGACAACGCCAC
Yap1-sgRNA#2-R	AAACGTGGCGTTGTCTCTGGCCCTC
Trp53-sgRNA#1-F	CACCgACCCTGTCACCGAGACCCC
Trp53-sgRNA#1-R	AAACGGGGTCTCGGTGACAGGGTC
Trp53-sgRNA#2-F	CACCgAGGAGCTCCTGACACTCGG
Trp53-sgRNA#2-R	AAACCCGAGTGTCAGGAGCTCCTC
