## Supplementary Table 6 for "p53 and YAP/TAZ-TEAD activities determine metaplastic heterogeneity in pancreatic cancer"

Construct	Sequence
ERT2 (E)	TAAGCAggatccGCCGCCACCATGGACTACAAGGACGACGATGACAAGggcggagctggagacatgagagctgccaacctttggccaagcccgctcatgatcaaacgctctaagaagaacagcctggccttgtccctgacggccgaccagatggtcagtgccttgttggatgctgagccccccatactctattccgagtatgatcctaccagacccttcagtgaagcttcgatgatgggcttactgaccaacctggcagacagggagctggttcacatgatcaactgggcgaagagggtgccaggctttgtggatttgaccctccatgatcaggtccaccttctagaatgtgcctggctagagatcctgatgattggtctcgtctggcgctccatggag…
TEADi-ERT2 (TE)	TAAGCAggatccGCCGCCACCATGtctgttgacgatcactttgcaaaagcgttgggcgacacatggttgcaaataggtgatcctccggtcgcgacaaatccaaaaactgctaacgtcccccagaccgtgcctatgcgcctccggaagttgccagacagtttctttaaggagccggaaggcgaccctcctgtggcaaccaatcctaaaccctcctcatggagaaagaagattctccctgagtctttcttcaaggaaccgggcggaggtggttctggcggtggaggttcaggcggtggtggaagtgctggagacatgagagctgccaacctttggccaagcccgctcatgatcaaacgctctaagaagaacagcctggccttgtccctgacggccgaccag…
ERT2-TEADi (ET)	TAAGCAggatccGCCGCCACCATGGACTACAAGGACGACGATGACAAGggcggagctggagacatgagagctgccaacctttggccaagcccgctcatgatcaaacgctctaagaagaacagcctggccttgtccctgacggccgaccagatggtcagtgccttgttggatgctgagccccccatactctattccgagtatgatcctaccagacccttcagtgaagcttcgatgatgggcttactgaccaacctggcagacagggagctggttcacatgatcaactgggcgaagagggtgccaggctttgtggatttgaccctccatgatcaggtccaccttctagaatgtgcctggctagagatcctgatgattggtctcgtctggcgctccatggag…
