## Supplementary Table 7 for "p53 and YAP/TAZ-TEAD activities determine metaplastic heterogeneity in pancreatic cancer"

Primer Name	Sequence
Gusb-F	GGCTGGTGACCTACTGGATTT
Gusb-R	GGCACTGGGAACCTGAAGT
Cyr61-F	CTGCGCTAAACAACTCAACGA
Cyr61-R	GCAGATCCCTTTCAGAGCGG
Aldh1a1-F	ATACTTGTCGGATTTAGGAGGCT
Aldh1a1-R	GGGCCTATCTTCCAAATGAACA
Thbs1-F	GGGGAGATAACGGTGTGTTTG
Thbs1-R	CGGGGATCAGGTTGGCATT
Gkn1-F	TTCGTCGTGGGTCTGCTTG
Gkn1-R	CCAGCCGTTATTGTTGTCGATA
Gkn2-F	ATGAAACCCCTCGTGGCATTT
Gkn2-R	GCCTCCATTTTTGCTTGGGAC
Muc5ac-F	GTGGTTTGACACTGACTTCCC
Muc5ac-R	CTCCTCTCGGTGACAGAGTCT
Tff1-F	AGCACAAGGTGATCTGTGTCC
Tff1-R	GGAAGCCACAATTTATCCTCTCC
Yap1-F	TACTGATGCAGGTACTGCGG
Yap1-R	TCAGGGATCTCAAAGGAGGAC
Wwtr1-F	CATGGCGGAAAAAGATCCTCC
Wwtr1-R	GTCGGTCACGTCATAGGACTG
