## Supplementary Table 8 for "p53 and YAP/TAZ-TEAD activities determine metaplastic heterogeneity in pancreatic cancer"

Primer Name	Sequence
MUC5AC-F	CAGCACAACCCCTGTTTCAAA
MUC5AC-R	GCGCACAGAGGATGACAGT
TFF1-F	CCCTCCCAGTGTGCAAATAAG
TFF1-R	GAACGGTGTCGTCGAAACAG
GKN1-F	TCAACCCAAACAAAGTCGATGA
GKN1-R	GTGTAGCACGTTCCTGAGTAAAA
GKN2-F	AGAGCCTGCTTTATCCTGAAGA
GKN2-R	ACTTGACCCAGGTGTATTTGC
LYZ-F	TCAATAGCCGCTACTGGTGTA
LYZ-R	ATCACGGACAACCCTCTTTGC
SPINK4-F	CAGTGGGTAATCGCCCTGG
SPINK4-R	CACAGATGGGCATTCTTGAGAAA
AGR2-F	ACAAAGGACTCTCGACCCAAA
AGR2-R	GTGGGCACTCATCCAAGTGA
LGALS4-F	CGACGCTGCCTTACTACCAG
LGALS4-R	CCAACCACAAAGTTCACGAAGA
ANXA10-F	GCTGGCCTCATGTACCCAC
ANXA10-R	CAAGCAGTAGGCTTCTCGC
CTGF-F	AAAAGTGCATCCGTACTCCCA
CTGF-R	CCGTCGGTACATACTCCACAG
CYR61-F	ACCGCTCTGAAGGGGATCT
CYR61-R	ACTGATGTTTACAGTTGGGCTG
