## Supplementary Table 9 for "p53 and YAP/TAZ-TEAD activities determine metaplastic heterogeneity in pancreatic cancer"

Primary Antibody Target Name	Source	Antibody Name	Identifier	Application	Dilution
YAP	CST	YAP (D8H1X) XP¨ Rabbit mAb	14074S	WB	1 to 1000
TAZ	CST	TAZ (E9J5A) XP¨ Rabbit mAb	72804	WB	1 to 1000
MUC5AC	Thermo	Muc5ac Monoclonal Antibody (45M1), Unconjugated, Mouse IgG1, kappa	MA5-12178	WB, IF, Flow	1 to 500, 1 to 200, 1 to 100
GKN2	Invitrogen	Gastrokine 2 Polyclonal Antibody	PA5-119135	WB, IF	1 to 500, 1 to 200
YAP/TAZ	CST	YAP/TAZ (D24E4) Rabbit mAb	8418	WB , IF	1 to 1000, 1 to 300
p53	CST	P53 (1C12) Mouse mAb	2524	WB	1 to 1000
beta-Tubulin	Proteintech	beta Tubulin Monoclonal Antibody (1D4A4)	66240-1-IG	WB	1 to 3000
Vinculin	CST	Vinculin (E1E9V) XP¨ Rabbit mAb	13901	WB	1 to 3000
CYR61	CST	CYR61 (E5W3H) Rabbit mAb	39382	WB	1 to 1000
p-ERK1/2 (Thr202/Tyr204)	CST	Phospho-p44/42 MAPK (Erk1/2) (Thr202/Tyr204) (D13.14.4E) XP¨ Rabbit mAb	4370	WB	1 to 2000
ERK1/2	CST	p44/42 MAPK (Erk1/2) (137F5) Rabbit mAb	4695	WB	1 to 2000
p-YAP (Ser127)	CST	Phospho-YAP (Ser127) (D9W2I) Rabbit mAb	13008	WB	1 to 1000
p21	Santa Cruz	Waf1/Cip1/CDKN1A p21 Antibody (F-5):	sc-6246	WB	1 to 1000
FLAG tag (rabbit)	CST	DYKDDDDK Tag (D6W5B) Rabbit mAb	14793	WB, IF, IHC	1 to 1000, 1 to 200, 1 to 200
FLAG tag (mouse)	SC	Anti FLAG (M2) Mouse monoclonal antibody (0.1 mg/mL)		WB, IF	1 to 1000, 1 to 1150
GFP	Abcam	Chicken anti-GFP	ab13970	WB	1 to 1000
TEAD1	CST	TEAD1 (D9X2L) Rabbit mAb	12292	WB	1 to 1000
p-TAZ (Ser89), p-YAP (Ser127)	CST	Phospho-TAZ (Ser89) (E1X9C) Rabbit mAB	59971	WB	1 to 1000
LATS1	CST	LATS1 (C66B5) Rabbit mAb	3477	WB	1 to 1000
mKate2	In House	Martin et al antibody targeting mKate2 raised in Guinea Pig	NA	IF	1 to 200
Secondary Antibody Target Name	Source	Antibody Name	Identifier	Application	Dilution
Anti-Mouse IgG - Unconjugated	Abcam	Rabbit Anti-Mouse IgG H&L	ab46540	C&R	1 to 75
Anti-Rabbit IgG - Unconjugated	Novus	Guinea Pig anti-Rabbit IgG (H+L) Secondary Antibody	NBP1-72763	C&R	1 to 75
Anti-Rabbit IgG - HRP	CST	Peroxidase (HRP) Anti-Rabbit IgG Goat Secondary Antibody	7074	WB	1 to 5000
Anti-Mouse IgG - HRP	CST	Peroxidase (HRP) Anti-Mouse IgG Horse Secondary Antibody	7076	WB	1 to 5000
Phalloidin/Actin - iFluor 594	Abcam	Phalloidin-iFluor 594 Reagent	ab176757	IF	1 to 2500
Anti-Rabbit IgG - AF 594	Thermo Fisher Scientific	Goat anti Rabbit IgG (H+L) Secondary Antibody, Alexa Fluor 594	A11037	IF	1 to 500
Anti-Rabbit IgG - AF 647	Thermo Fisher Scientific	Goat anti-Rabbit IgG (H+L) Cross-Adsorbed Secondary Antibody, Alexa Fluorª 647	A-21244	IF	1 to 500
Anti-Rabbit IgG - AF 660	Thermo Fisher Scientific	Goat anti Rabbit IgG (H+L) Secondary Antibody, Alexa Fluor 660	A-21074	IF	1 to 500
Anti-Mouse IgG - AF 405	Thermo Fisher Scientific	Goat anti-Mouse IgG (H+L) Secondary Antibody, Alexa Fluor 405	A-31553	IF	1 to 500
Anti-Mouse IgG - AF 647	Thermo Fisher Scientific	Goat anti-Mouse IgG1 Secondary Antibody, Alexa Fluor 647	A-21240	IF	1 to 500
Anti-Guinea Pig IgG - AF 568	Thermo Fisher Scientific	Goat anti-Guinea Pig IgG (H+L) Highly Cross-Adsorbed Secondary Antibody, Alexa Fluorª 568	A-11075	IF	1 to 500
Anti-Guinea Pig IgG - AF 647	Thermo Fisher Scientific	Goat anti-Guinea Pig IgG (H+L) Highly Cross-Adsorbed Secondary Antibody, Alexa Fluorª 647	A-21450	IF	1 to 500
Anti-Chicken IgG - AF 488	Thermo Fisher Scientific	Goat anti-Chicken IgY (H+L) Secondary Antibody, Alexa Fluor 488	A-11039	IF	1 to 500
